# Sex chromosomes, sex ratios and sex gaps in longevity in plants

**DOI:** 10.1101/2021.10.03.462936

**Authors:** Gabriel AB Marais, J-F. Lemaitre

## Abstract

In animals, males and females can display markedly different longevity (also called sex gap in longevity, SGLs). Recent work has revealed that sex chromosomes contribute to establishing these SGLs. X-hemizygosity and toxicity of the Y chromosomes are two mechanisms that have been suggested to reduce male longevity (Z-hemizygosity and W toxicity in females in ZW systems). In plants, SGLs are known to exist but the role of sex chromosomes remains to be established. Here, by using adult sex ratio as a proxy for measuring SGLs, we explored the relationship between sex chromosome and SGLs across 43 plant species. Based on the knowledge recently accumulated in animals, we specifically asked whether: (i) species with XY systems tend to have female-biased sex ratios (reduced male longevity) and species with ZW ones tend to have male-biased sex ratios (reduced female longevity), and (ii) this patterns was stronger in heteromorphic systems compared to homomorphic ones. Our results tend to support these predictions although we lack statistical power because of a small number of ZW systems and the absence of any heteromorphic ZW system in the dataset. We discuss the implications of these findings, which we hope will stimulate further research on sex-differences in lifespan and ageing across plants.
