## Supplementary material for "Sex chromosomes, sex ratios and sex gaps in longevity in plants": dataset

### Sheet: 43 species
Species	Heteromorphy	SexChromType	GrowthForms	TotalFemalesAdj	TotalMalesAdj	sex-ratio2	sources (sex chromosomes)
Amaranthus_palmerii	1	1	1	284	283	0.499118	Montgomery et al. 2020, 2021
Amborella trichopoda	1	2	2	67	95	0.58642	Angers et al. 2017, Kafer et al. 2021
Asparagus_officinalis	1	1	1	134	124	0.48062	Field et al. 2013
Aucuba_japonica	1	1	2	303	280	0.480274	Maki 2009
Borassus_flabellifer	1	1	2	1060	940	0.47	Sharma & Sarkar 1956
Bryonia_dioica	1	1	1	79	72	0.476821	Field et al. 2013
Buchloe_dactyloides	1	2	1	61	57	0.483051	Zhou et al. 2011
Cannabis_sativa	2	1	1	794	553	0.410542	Field et al. 2013
Chamaedorea_tepejilote	1	1	2	486	486	0.5	James Treagear, Pers. Com.
Distichlis_spicata	1	2	1	164	158	0.490683	Eppley et al. 2009
Fragaria_chiloensis	1	2	1	271	361	0.571203	Tennessen et al. 2016
Hippophae_rhamnoides	2	1	2	246	393	0.615023	Puterova et al. 2017
Humulus_japonicus	2	1	2	304	124	0.28972	Field et al. 2013
Humulus_lupulus	2	1	2	1267	138	0.0982206	Field et al. 2013
Lodoicea_maldivica	1	1	2	656	885	0.574302	Morgan et al. 2019
Mercurialis_annua	1	1	1	246	233	0.48643	Veltsos et al. 2019
Phoenix_dactylifera	1	1	2	83	76	0.477987	Field et al. 2013
Phyllospadix_scouleri	1	1	1	595	60	0.0916031	Shelton 2010
Pistacia_atlantica	1	2	2	101	92	0.476684	Esfandiyary et al. 2012
Populus_deltoides	1	1	2	115	136	0.541833	Muller et al. 2020, Yang et al. 2021, Zhou et al. 2020
Populus_euphratica	1	1	2	77	147	0.65625	Muller et al. 2020, Yang et al. 2021, Zhou et al. 2020
Populus_tremuloides	1	1	2	138	166	0.546053	Muller et al. 2020, Yang et al. 2021, Zhou et al. 2020
Potentilla_fruticosa	1	2	2	1184	816	0.408	Grewal and Ellis 1972
Rumex_acetosa	2	1	1	1429	571	0.2855	Field et al. 2013
Rumex_acetosella	2	1	1	1044	956	0.478	Field et al. 2013
Rumex_hastatulus	2	1	1	1214	786	0.393	Field et al. 2013
Rumex_nivalis	2	1	1	1528	472	0.236	Field et al. 2013
Rumex_paucifolius	2	1	1	153	183	0.544643	Field et al. 2013
Rumex_rothschildianus	2	1	1	156	122	0.438849	Field et al. 2013
Rumex_tuberosus	2	1	1	18	12	0.4	Field et al. 2013
Salix_purpurea	1	2	2	142	132	0.481752	Muller et al. 2020, Yang et al. 2021, Zhou et al. 2020
Silene_dioica	2	1	1	1007	993	0.4965	Field et al. 2013
Silene_latifolia	2	1	1	1267	733	0.3665	Field et al. 2013
Silene_otites	1	2	1	994	1006	0.503	Slancarova et al. 2013
Simarouba_glauca	1	2	2	54	59	0.522124	Simon et al. 2009
Simmondsia_chinensis	1	1	2	501	609	0.548649	Field et al. 2013
Siparuna_chiridota	1	1	2	39	51	0.566667	Milewicz & Sawick 2013
Spinacia_oleracea	1	1	1	811	1189	0.5945	Field et al. 2013
Thalictrum_dioicum	1	1	1	83	98	0.541436	Field et al. 2013
Viscum_album	1	1	2	506	338	0.400474	Field et al. 2013
Viscum_cruciatum	1	1	2	230	115	0.333333	Field et al. 2013
Viscum_fisheri	1	1	2	124	64	0.340426	Field et al. 2013
Vitis_vinifera	1	1	2	26	23	0.469388	Picq et al. 2014
	1 = homomorphic	1 = XY	1 = herb-like
	2 = heteromorphic	2 = ZW	2 = tree-like
References
Anger N, Fogliani B, Scutt CP, Gâteblé G. Dioecy in Amborella trichopoda: evidence for genetically based sex determination and its consequences for inferences of the breeding system in early angiosperms. Ann Bot. 2017 Mar 1;119(4):591-597. doi: 10.1093/aob/mcw278. PMID: 28110266; PMCID: PMC5604545.
Eppley SM, O'Quinn R, Brown AL. New sequence-tagged site molecular markers for identification of sex in Distichlis spicata. Mol Ecol Resour. 2009 Sep;9(5):1373-4. doi: 10.1111/j.1755-0998.2009.02570.x. Epub 2009 Mar 10. PMID: 21564910.
Esfandiyari, Behnam, et al. "Data to the sex determination in Pistacia species using molecular markers." Euphytica 185.2 (2012): 227-231.
Field DL, Pickup M, Barrett SC. Comparative analyses of sex-ratio variation in dioecious flowering plants. Evolution. 2013 Mar;67(3):661-72. doi: 10.1111/evo.12001. Epub 2012 Dec 20. PMID: 23461317.
Grewal, M. S., and J. R. Ellis. "Sex determination in Potentilla fruticosa." Heredity 29.3 (1972): 359-362.
James Treagear, com. Pers.
Maki M. Development of SCAR markers for sex determination in the dioecious shrub Aucuba japonica (Cornaceae). Genome. 2009 Mar;52(3):231-7. doi: 10.1139/G08-120. PMID: 19234551.
Milewicz, Monika, and Jakub Sawicki. "Sex-linked markers in dioecious plants." Plant Omics 6.2 (2013): 144-149.
Montgomery JS, Giacomini DA, Weigel D, Tranel PJ. Male-specific Y-chromosomal regions in waterhemp (Amaranthus tuberculatus) and Palmer amaranth (Amaranthus palmeri). New Phytol. 2021 Mar;229(6):3522-3533. doi: 10.1111/nph.17108. Epub 2020 Dec 10. PMID: 33301599.
Montgomery JS, Giacomini D, Waithaka B, Lanz C, Murphy BP, Campe R, Lerchl J, Landes A, Gatzmann F, Janssen A, Antonise R, Patterson E, Weigel D, Tranel PJ. Draft Genomes of Amaranthus tuberculatus, Amaranthus hybridus, and Amaranthus palmeri. Genome Biol Evol. 2020 Nov 3;12(11):1988-1993. doi: 10.1093/gbe/evaa177. PMID: 32835372; PMCID: PMC7643611.
Morgan EJ, Kaiser-Bunbury CN, Edwards PJ, Scharmann M, Widmer A, Fleischer-Dogley F, Kettle CJ. Identification of sex-linked markers in the sexually cryptic coco de mer: are males and females produced in equal proportions? AoB Plants. 2019 Dec 18;12(1):plz079. doi: 10.1093/aobpla/plz079. PMID: 31976055; PMCID: PMC6964228.
Müller NA, Kersten B, Leite Montalvão AP, Mähler N, Bernhardsson C, Bräutigam K, Carracedo Lorenzo Z, Hoenicka H, Kumar V, Mader M, Pakull B, Robinson KM, Sabatti M, Vettori C, Ingvarsson PK, Cronk Q, Street NR, Fladung M. A single gene underlies the dynamic evolution of poplar sex determination. Nat Plants. 2020 Jun;6(6):630-637. doi: 10.1038/s41477-020-0672-9. Epub 2020 Jun 1. PMID: 32483326.
Picq S, Santoni S, Lacombe T, Latreille M, Weber A, Ardisson M, Ivorra S, Maghradze D, Arroyo-Garcia R, Chatelet P, This P, Terral JF, Bacilieri R. A small XY chromosomal region explains sex determination in wild dioecious V. vinifera and the reversal to hermaphroditism in domesticated grapevines. BMC Plant Biol. 2014 Sep 3;14:229. doi: 10.1186/s12870-014-0229-z. PMID: 25179565; PMCID: PMC4167142.
Puterova J, Razumova O, Martinek T, Alexandrov O, Divashuk M, Kubat Z, Hobza R, Karlov G, Kejnovsky E. Satellite DNA and Transposable Elements in Seabuckthorn (Hippophae rhamnoides), a Dioecious Plant with Small Y and Large X Chromosomes. Genome Biol Evol. 2017 Jan 1;9(1):197-212. doi: 10.1093/gbe/evw303. PMID: 28057732; PMCID: PMC5381607.
Sharma, Arun Kumar, and Santosh Kumar Sarkar. "Veratrine: Its use in Cytochemistry: (with Plate XIX)." Caryologia 8.2 (1956): 240-249.
Shelton AO. The origin of female-biased sex ratios in intertidal seagrasses (Phyllospadix spp.). Ecology. 2010 May;91(5):1380-90. doi: 10.1890/09-0685.1. PMID: 20503870.
Simon, Luke, P. Narayanaswamy, and Syamasundar Joshi. "Determination of a DNA marker linked to sex in Simarouba glauca DC, an oil-containing tree." The Journal of Horticultural Science and Biotechnology 84.5 (2009): 510-512.
Slancarova V, Zdanska J, Janousek B, Talianova M, Zschach C, Zluvova J, Siroky J, Kovacova V, Blavet H, Danihelka J, Oxelman B, Widmer A, Vyskot B. Evolution of sex determination systems with heterogametic males and females in silene. Evolution. 2013 Dec;67(12):3669-77. doi: 10.1111/evo.12223. Epub 2013 Sep 2. Erratum in: Evolution. 2015 Feb;69(2):570. Erratum in: Evolution. 2015 Feb;69(2):570. P…
Tennessen JA, Govindarajulu R, Liston A, Ashman TL. Homomorphic ZW chromosomes in a wild strawberry show distinctive recombination heterogeneity but a small sex-determining region. New Phytol. 2016 Sep;211(4):1412-23. doi: 10.1111/nph.13983. Epub 2016 Apr 22. PMID: 27102236; PMCID: PMC5074332.
Veltsos P, Ridout KE, Toups MA, González-Martínez SC, Muyle A, Emery O, Rastas P, Hudzieczek V, Hobza R, Vyskot B, Marais GAB, Filatov DA, Pannell JR. Early Sex-Chromosome Evolution in the Diploid Dioecious Plant Mercurialis annua. Genetics. 2019 Jul;212(3):815-835. doi: 10.1534/genetics.119.302045. Epub 2019 May 21. Erratum in: Genetics. 2020 Apr;214(4):1121-1122. PMID: 31113811; PMCID: PMC66149…
Zhou, Ying-jie, Xian-guo Wang, and Xin-quan Zhang. "Development and application of a SRAP marker for the identification of sex in Buchloe dactyloides." Euphytica 181.2 (2011): 261-266.
Käfer J, Bewick A, Andres-Robin A, Lapetoule G, Harkess A, Caïus J, Fogliani B, Gâteblé G, Ralph P, dePamphilis CW, Picard F, Scutt C, Marais GAB, Leebens-Mack J. A derived ZW chromosome system in Amborella trichopoda, representing the sister lineage to all other extant flowering plants. New Phytol. 2021 Aug 3. doi: 10.1111/nph.17662. Epub ahead of print. PMID: 34342006.
Yang W, Wang D, Li Y, Zhang Z, Tong S, Li M, Zhang X, Zhang L, Ren L, Ma X, Zhou R, Sanderson BJ, Keefover-Ring K, Yin T, Smart LB, Liu J, DiFazio SP, Olson M, Ma T. A General Model to Explain Repeated Turnovers of Sex Determination in the Salicaceae. Mol Biol Evol. 2021 Mar 9;38(3):968-980. doi: 10.1093/molbev/msaa261. PMID: 33027519; PMCID: PMC7947767.
Zhou R, Macaya-Sanz D, Carlson CH, Schmutz J, Jenkins JW, Kudrna D, Sharma A, Sandor L, Shu S, Barry K, Tuskan GA, Ma T, Liu J, Olson M, Smart LB, DiFazio SP. A willow sex chromosome reveals convergent evolution of complex palindromic repeats. Genome Biol. 2020 Feb 14;21(1):38. doi: 10.1186/s13059-020-1952-4. PMID: 32059685; PMCID: PMC7023750.
